# Evolution of Natural Lifespan Variation and Molecular Strategies of Extended Lifespan

**DOI:** 10.1101/2020.11.09.374488

**Authors:** Alaattin Kaya, Cheryl Zi Jin Phua, Mitchell Lee, Lu Wang, Alexander Tyshkovskiy, Siming Ma, Benjamin Barre, Weiqiang Liu, Benjamin R. Harrison, Xiaqing Zhao, Xuming Zhou, Brian M. Wasko, Theo K. Bammler, Daniel E. Promislow, Matt Kaeberlein, Vadim N. Gladyshev

## Abstract

To understand the genetic basis and selective forces acting on longevity, it is useful to examine lifespan variation among closely related species, or ecologically diverse isolates of the same species, within a controlled environment. In particular, this approach may lead to understanding mechanisms underlying natural variation in lifespan. Here, we analyzed 76 ecologically diverse wild yeast isolates and discovered a wide diversity of replicative lifespan. Phylogenetic analyses pointed to genes and environmental factors that strongly interact to modulate the observed aging patterns. We then identified genetic networks causally associated with natural variation in replicative lifespan across wild yeast isolates, as well as genes, metabolites and pathways, many of which have never been associated with yeast lifespan in laboratory settings. In addition, a combined analysis of lifespan-associated metabolic and transcriptomic changes revealed unique adaptations to interconnected amino acid biosynthesis, glutamate metabolism and mitochondrial function in long-lived strains. Overall, our multi-omic and lifespan analyses across diverse isolates of the same species shows how gene-environment interactions shape cellular processes involved in phenotypic variation such as lifespan.
