## Supplementary Table 5 for "Evolution of Natural Lifespan Variation and Molecular Strategies of Extended Lifespan"

### Sheet: OCR
OCR	Measurement1	Measurement2	Measurement3	Measurement4	Measurement5	Average	Strains
	210.117	258.838	302.351	338.24	365.192	294.947	DBVPG 6765
	453.842	473.635	493.365	510.087	518.901	489.966	BC187
	17.629	13.2241	11.0033	10.6883	10.1746	12.5439	NCYC 361
	396.371	429.648	451.439	467.712	471.523	443.339	Y9
	272.625	269.944	268.841	275.267	275.362	272.408	YJM981
	499.194	483.698	479.822	469.458	457.777	477.99	N-45
	370.186	345.431	335.689	319.615	336.388	341.462	Y7
	408.535	379.733	354.21	340.787	335.272	363.707	A4
	402.356	389.748	373.1	358.415	348.593	374.442	Q69.8
	370.079	332.652	325.584	355.009	373.712	351.407	UFRJ50791
	380.915	392.418	404.997	420.319	429.811	405.692	CLIB324
	184.078	214.964	248.059	279.871	312.017	247.798	PW5
	70.5742	76.4657	87.0789	100.919	110.824	89.1722	SK1
	428.899	457.472	479.357	499.31	518.491	476.706	YPS606
	339.886	375.504	401.978	421.036	433.432	394.367	K11
	272.518	308.304	348.304	391.022	427.125	349.455	UWOPS03-461.4
	197.666	232.564	261.055	284.739	306.611	256.527	YJM975
	439.551	440.6	425.264	428.111	437.419	434.189	UFRJ50816
	349.014	403.642	446.575	478.89	495.258	434.676	Q32.3
	312.712	360.613	401.522	427.694	448.696	390.248	A12
	260.202	307.436	347.835	375.069	395.445	337.197	W7
	96.1552	100.205	109.992	119.15	126.418	110.384	IFO1804
	357.512	397.076	429.538	453.265	477.448	422.968	T7
	108.526	128.715	139.629	155.089	169.8	140.352	CLIB382
	188.321	205.672	223.696	240.603	259.5	223.559	Y55
	271.887	299.136	329.322	359.645	380.904	328.179	L-1374
	163.24	199.597	235.159	272.322	307.304	235.524	UWOPS05-217.3
	105.582	130.355	150.681	171.635	194.063	150.463	NCYC 110
	64.4739	83.8222	99.0107	116.083	131.308	98.9395	N-44
	72.537	79.7511	87.3233	97.2656	108.204	89.0162	Z1.1
	96.9739	107.267	119.85	134.409	148.007	121.301	Y6.5
	15.066	23.397	26.0014	30.658	34.2754	25.8795	Q31.4
	34.43	37.8742	39.3818	40.9132	43.4133	39.2025	CBS7960
	311.448	352.562	381.135	408.292	438.181	378.324	YPS128
	470.606	489.562	488.043	473.7	496.679	483.718	L-1528
	199.579	225.739	249.153	277.957	309.968	252.479	YS9
	75.4366	93.03	107.11	120.632	133.39	105.92	S288c
	58.0646	63.8219	72.1089	82.2344	90.5077	73.3475	YS2
	107.888	122.012	134.37	148.453	162.491	135.043	N-17
	27.0143	28.4801	35.3495	41.3652	46.6518	35.7722	DBVPG 4650
	152.628	182.874	209.378	236.009	260.99	208.376	Q62.5
	120.82	156.266	185.867	215.274	239.718	183.589	Y8.5
	69.7743	83.455	92.7515	101.933	109.849	91.5525	Y10
	445.839	446.897	437.184	423.889	420.717	434.905	Y12
	70.6752	76.8653	83.7325	92.0761	99.7372	84.6172	W303
	23.2102	34.8561	47.2873	57.7191	71.3399	46.8825	T21.4
	110.365	122.416	133.663	150.442	167.944	136.966	Q95.3
	124.115	133.21	142.929	157.035	171.655	145.789	Q89.8
	77.858	88.3312	94.9183	102.661	111.597	95.0732	Z1
	130.367	140.725	151.223	160.919	174.676	151.582	UC5
	179.314	226.073	255.961	282.691	311.131	251.034	DBVPG 1788
	178.847	222.289	252.278	280.693	301.897	247.201	DBVPG 1106
	278.294	336.881	394.045	439.603	482.785	386.322	378604X
	263.795	320.055	352.994	378.349	405.321	344.103	UWOPS05-227.2
	349.834	360.491	367.565	375.936	391.694	369.104	Q59.1
	166.656	198.305	229.553	260.932	291.722	229.434	N-43
	220.637	242.417	261.377	279.917	299.575	260.785	KPN3828
	44.343	55.2029	63.1502	73.3924	84.8811	64.1939	CBS432
	60.1906	74.0074	86.7532	101.403	111.518	86.7743	T73
	76.0873	93.4997	103.493	112.755	122.48	101.663	DBVPG 1373
	266.688	335.982	382.75	409.337	428.702	364.692	UWOPS83-787.3
	136.062	192.191	243.13	270.92	289.318	226.324	273614N
	245.658	309.645	356.366	389.444	413.751	342.973	DBVPG 6040
	336.746	347.18	362.546	379.778	392.498	363.75	YPS138
	93.6243	112.049	129.183	147.561	159.363	128.356	CBS5829
	253.737	293.865	329.714	365.303	395.788	327.682	Y9.6
	217.463	254.566	295.295	332.794	356.006	291.225	Y8.1
	179.768	207.699	231.839	251.014	264.689	227.002	CLIB215
	339.348	340.966	366.11	395.759	427.345	373.906	DBVPG 1853
	279.997	288.229	310.779	331.038	353.625	312.734	UWOPS87-2421
	354.475	368.181	393.206	402.688	409.774	385.665	YJM978
	170.012	183.998	199.309	215.643	231.342	200.061	YIIc17_E5
	318.067	343.145	363.159	367.316	370.894	352.516	S36.7
	99.5135	116.238	136.765	156.275	187.589	139.276	DBVPG 6304
	100.892	114.2	121.954	129.249	138.508	120.961	Q74.4
	8.19083	0.660879	-1.70868	0.135517	0.791773	1.61406	KPN3829
	96.3574	110.181	114.834	120.856	126.232	113.692	YJM269

### Sheet: Normalized Rate
Measurement	Well	Group	Time	OCR	ECAR	PER

### Sheet: Normalized Rate (Columns)
Unassigned Well
Unselected Well
OCR Data
ECAR Data
PER Data

### Sheet: Normalized Rate (Plates)
Unassigned Well	Unselected Well	OCR Data	ECAR Data	PER Data

### Sheet: Baselined Rate
Measurement	Well	Group	Time	OCR	ECAR	PER

### Sheet: Baselined Rate (Columns)
Unassigned Well
Unselected Well
OCR Data
ECAR Data
PER Data

### Sheet: Baselined Rate (Plates)
Unassigned Well	Unselected Well	OCR Data	ECAR Data	PER Data

### Sheet: styles
Bold style			Template Version:	1
Italic style
underline style
grid style
Gagnam style!
Grid Title style
Error Style
Good Style
Low-key error style
grid error style
blue fill
red fill
green fill
orange fill
tan fill
blue fill
red fill
green fill
orange fill
tan fill
Normal style
Right-justify
Center
Right-justify grid
Center grid
Right-justify
Center
double_Format
NERD_STYLE_GRID
Unassigned Well
Unselected Well
Unassigned Well
Unselected Well
grid_double_Format
mega double
Baseline Rate
BOLD_NERD_STYLE
